# Discovery of a molecular glue promoting CDK12-DDB1 interaction to trigger Cyclin K degradation

**DOI:** 10.1101/2020.06.10.144303

**Authors:** Lu Lv, Peihao Chen, Longzhi Cao, Yamei Li, Zhi Zeng, Yue Cui, Qingcui Wu, Jiaojiao Li, Jian-Hua Wang, Meng-Qiu Dong, Xiangbing Qi, Ting Han

**Affiliations:** College of Life Sciences, Beijing Normal University, Beijing, China; National Institute of Biological Sciences, Beijing, China; School of Life Sciences, Peking University, Beijing, China; Graduate School of Peking Union Medical College and Chinese Academy of Medical Sciences, Beijing, China; Tsinghua Institute of Multidisciplinary Biomedical Research, Tsinghua University, Beijing, China

## Abstract

Molecular glues are small molecules that exert their biologic or therapeutic activities by inducing gain-of-function interactions between pairs of proteins. In particular, molecular-glue degraders, which mediate interactions between target proteins and components of the ubiquitin proteasome system to cause targeted protein degradation, hold great promise as a unique modality for therapeutic targeting of proteins that are currently intractable. Here, we report a new molecular glue HQ461 discovered by high-throughput screening of small molecules that inhibited NRF2 activity. Using unbiased loss-of-function and gain-of-function genetic screening followed by biochemical reconstitution, we show that HQ461 acts by promoting interaction between CDK12 and DDB1-CUL4-RBX1 E3 ubiquitin ligase, leading to polyubiquitination and proteasomal degradation of CDK12’s interacting protein Cyclin K (CCNK). Degradation of CCNK mediated by HQ461 compromised CDK12 function, leading to reduced phosphorylation of CDK12 substrate, downregulation of DNA damage response genes, and cell death. Structure-activity relationship analysis of HQ461 revealed the importance of a 5-methylthiazol-2-amine pharmacophore and resulted in an HQ461 derivate with improved potency. Our studies reveal a new molecular glue that engages its target protein directly with DDB1 to bypass the requirement of a substrate-specific receptor, presenting a new strategy for targeted protein degradation.
