## Supplementary material for "Discovery of a molecular glue promoting CDK12-DDB1 interaction to trigger Cyclin K degradation": Table S3

### Sheet: Sheet5
Linked Site	Peptide1-Peptide2	Total Spec	Best E-value	X-link type	DSS	BS3
DDB1(885)-DDB1(925)	IVVFQYSDGKLQTVAEK(10)-LYEWTTEKELR(8)	264	4.30166e-51	Intra	122	142
CDK12CCNK(12)-CDK12CCNK(82)	CVDKFDIIGIIGEGTYGQVYK(4)-EIVTDKQDALDFKK(6)	135	5.99592e-39	Intra	56	79
DDB1(98)-DDB1(228)	IAVMELFRPKGESK(10)-EKEFNKGPWK(2)	23	6.22967e-28	Intra	19	4
CDK12CCNK(50)-CDK12CCNK(465)	LDNEKEGFPITAIR(5)-SLLNDVQFGQFGDDPKEEVMVLER(16)	480	5.18118e-25	Intra	183	297
CDK12CCNK(433)-CDK12CCNK(465)	YVTGACCLFLAGKVEETPK(13)-SLLNDVQFGQFGDDPKEEVMVLER(16)	39	1.42315e-24	Intra	14	25
DDB1(656)-DDB1(1159)	KVTLGTQPTVLR(1)-EATADDLIKVVEELTR(9)	155	9.72012e-24	Intra	71	84
CDK12CCNK(50)-CDK12CCNK(181)	LDNEKEGFPITAIR(5)-LYNSEESRPYTNKVITLWYRPPELLLGEER(13)	124	3.58844e-23	Intra	40	84
CDK12CCNK(89)-CDK12CCNK(416)	EIVTDKQDALDFKK(13)-FYMFHSFKQFPR(8)	58	6.3063e-18	Intra	28	30
CDK12CCNK(82)-CDK12CCNK(480)	EIVTDKQDALDFKK(6)-ILLQTIKFDLQVEHPYQFLLK(7)	160	1.64557e-17	Intra	81	79
DDB1(120)-DDB1(1095)	YNACILEYKQSGESIDIITR(9)-SVGKIEHSFWR(4)	141	4.44588e-17	Intra	82	59
DDB1(851)-DDB1(925)	LGKDPNTYFIVGTAMVYPEEAEPK(3)-LYEWTTEKELR(8)	320	5.81731e-17	Intra	185	135
DDB1(181)-DDB1(228)	ELKAFNIR(3)-EKEFNKGPWK(2)	272	2.66897e-16	Intra	190	82
DDB1(169)-DDB1(181)	LYDGLFKVIPLDR(7)-ELKAFNIR(3)	41	2.15514e-15	Intra	29	12
DDB1(1149)-DDB1(1159)	MQEVVANLQYDDGSGMKR(17)-EATADDLIKVVEELTR(9)	40	3.58523e-14	Intra	16	24
DDB1(655)-DDB1(1159)	KKVTLGTQPTVLR(1)-EATADDLIKVVEELTR(9)	87	3.96383e-13	Intra	49	38
CDK12CCNK(508)-CDK12CCNK(547)	IQKLVQMAWTFVNDSLCTTLSLQWEPEIIAVAVMYLAGR(3)-LCKFEIQEWTSKPMYR(3)	4	9.2279e-13	Intra	4	0
CDK12CCNK(50)-CDK12CCNK(62)	LDNEKEGFPITAIR(5)-EIKILR(3)	147	1.59545e-12	Intra	66	81
CDK12CCNK(50)-CDK12CCNK(92)	LDNEKEGFPITAIR(5)-DKGAFYLVFEYMDHDLMGLLESGLVHFSEDHIK(2)	9	6.15575e-12	Intra	0	9
CDK12CCNK(31)-DDB1(895)	AKDKDTGELVALKK(2)-EVKGAVYSMVEFNGK(3)	365	1.85372e-11	inter	183	182
CDK12CCNK(12)-CDK12CCNK(480)	CVDKFDIIGIIGEGTYGQVYK(4)-ILLQTIKFDLQVEHPYQFLLK(7)	12	3.5579e-11	Intra	6	6
DDB1(964)-DDB1(1007)	SVLLLAYKPMEGNFEEIAR(8)-DFNPNWMSAVEILDDDNFLGAENAFNLFVCQKDSAATTDEER(32)	3	4.98911e-11	Intra	3	0
CDK12CCNK(33)-CDK12CCNK(82)	DKDTGELVALK(2)-EIVTDKQDALDFKK(6)	112	7.38594e-11	Intra	51	61
CDK12CCNK(139)-CDK12CCNK(147)	KNFLHR(1)-DIKCSNILLNNSGQIK(3)	24	1.2382e-10	Intra	7	17
CDK12CCNK(446)-CDK12CCNK(465)	DIIKTAR(4)-SLLNDVQFGQFGDDPKEEVMVLER(16)	110	1.2813e-10	Intra	77	33
DDB1(693)-DDB1(1159)	SLSTTNVFACSDRPTVIYSSNHKLVFSNVNLK(23)-EATADDLIKVVEELTR(9)	44	7.5561e-10	Intra	35	9
CDK12CCNK(439)-CDK12CCNK(446)	VEETPKK(6)-DIIKTAR(4)	94	1.05345e-09	Intra	82	12
DDB1(81)-DDB1(1132)	LEIYVVTAEGLRPVKEVGMYGK(15)-KTEPATGFIDGDLIESFLDISRPKMQEVVANLQYDDGSGMK(24)	14	1.35434e-09	Intra	14	0
CDK12CCNK(147)-CDK12CCNK(181)	DIKCSNILLNNSGQIK(3)-LYNSEESRPYTNKVITLWYRPPELLLGEER(13)	27	1.53328e-09	Intra	16	11
CDK12CCNK(62)-CDK12CCNK(139)	EIKILR(3)-KNFLHR(1)	74	6.43283e-09	Intra	14	60
CDK12CCNK(259)-CDK12CCNK(262)	LPYFNTMKPK(8)-PKKQYR(3)	10	9.04129e-09	Intra	4	6
DDB1(219)-DDB1(232)	HVKTYEVSLR(3)-EFNKGPWK(4)	95	9.82092e-09	Intra	37	58
DDB1(411)-DDB1(436)	QGQGQLVTCSGAFKEGSLR(14)-NGIGIHEHASIDLPGIKGLWPLR(17)	145	1.03564e-08	Intra	61	84
CDK12CCNK(442)-CDK12CCNK(465)	CKDIIK(2)-SLLNDVQFGQFGDDPKEEVMVLER(16)	46	1.5375e-08	Intra	35	11
DDB1(102)-DDB1(120)	GESKDLLFILTAK(4)-YNACILEYKQSGESIDIITR(9)	4	2.13854e-08	Intra	3	1
CDK12CCNK(259)-CDK12CCNK(261)	LPYFNTMKPK(8)-PKKQYR(2)	61	2.57495e-08	Intra	24	37
CDK12CCNK(62)-CDK12CCNK(147)	EIKILR(3)-DIKCSNILLNNSGQIK(3)	8	5.91009e-07	Intra	0	8
CDK12CCNK(50)-CDK12CCNK(442)	LDNEKEGFPITAIR(5)-CKDIIK(2)	62	6.05305e-07	Intra	52	10
DDB1(98)-DDB1(178)	IAVMELFRPKGESK(10)-DNKELK(3)	112	6.57137e-07	Intra	65	47
CDK12CCNK(50)-CDK12CCNK(446)	LDNEKEGFPITAIR(5)-DIIKTAR(4)	18	6.57657e-07	Intra	18	0
DDB1(178)-DDB1(1095)	DNKELK(3)-SVGKIEHSFWR(4)	145	3.87643e-06	Intra	111	34
DDB1(1088)-DDB1(1095)	LNKVIK(3)-SVGKIEHSFWR(4)	109	5.48037e-05	Intra	54	55
